# Evidence for a role of extraintestinal pathogenic *Escherichia coli, Enterococcus faecalis* and *Streptococcus gallolyticus* in the aetiology of exudative cloacitis in the critically endangered kākāpō (*Strigops habroptilus*)

**DOI:** 10.1101/2024.11.07.622535

**Authors:** Rebecca K. French, Stephanie J. Waller, Janelle R. Wierenga, Rebecca M. Grimwood, James Hodgkinson-Bean, Andrew Digby, Lydia Uddstrom, Daryl Eason, Kākāpō Recovery Team, Lisa S. Argilla, Patrick J. Biggs, Adrian Cookson, Nigel P. French, Jemma L. Geoghegan

**Affiliations:** Department of Microbiology and Immunology, University of Otago, Dunedin, New Zealand; Kākāpō Recovery Programme, Department of Conservation/Te Papa Atawhai, Invercargill, New Zealand; Dunedin Wildlife Hospital, Otago Polytechnic School of Animal Health, New Zealand; AgResearch, Hopkirk Research Institute, Palmerston North, New Zealand; mEpiLab, School of Veterinary Sciences, Massey University, Palmerston North, New Zealand; Tāwharau Ora | School of Veterinary Science, Massey University, Palmerston North, New Zealand

## Abstract

The kākāpō is a critically endangered flightless parrot which suffers from exudative cloacitis, a debilitating disease resulting in inflammation of the vent margin or cloaca. Despite this disease emerging over 20 years ago, the cause of exudative cloacitis remains elusive. We used total RNA sequencing and metatranscriptomic analysis to characterise the infectome of lesions and cloacal swabs from nine kākāpō affected with exudative cloacitis, and compared this to cloacal swabs from 45 non-diseased kākāpō. We identified three bacterial species – *Streptococcus gallolyticus*, *Enterococcus faecalis* and *Escherichia coli* – as significantly more abundant in diseased kākāpō compared to healthy individuals. The genetic diversity observed in both *S. gallolyticus* and *E. faecalis* among diseased kākāpō suggests that these bacteria originate from exogenous sources rather than from kākāpō-to-kākāpō transmission. The presence of extraintestinal pathogenic *E. coli* (ExPEC)-associated virulence factors in the diseased kākāpō population suggests that *E. coli* may play a critical role in disease progression by facilitating iron acquisition and causing DNA damage in host cells, possibly in association with *E. faecalis*. No avian viral, fungal nor other parasitic species were identified. These results, combined with the consistent presence of one *E. coli gnd* sequence type across multiple diseased birds, suggests that this species may be the primary cause of exudative cloacitis. These findings shed light on possible causative agents of exudative cloacitis, and offer insights into the interplay of microbial factors influencing the disease.
