## Supplementary for "Evidence for a role of extraintestinal pathogenic *Escherichia coli, Enterococcus faecalis* and *Streptococcus gallolyticus* in the aetiology of exudative cloacitis in the critically endangered kākāpō (*Strigops habroptilus*)": Supplementary_table_1_model_results.xlsx

### Sheet: Sheet1
Dataset	Model type	Model	Comparison	Estimate / sum of squares	Standard-error / R2	t-value/z-value	p-value	R script
Total number of reads, entire dataset	Linear model	Total reads ~ Health status	Diseased vs healthy	-4816819	6660358	-0.723	0.475	KAK_alphadiversity_family.R
Total number of reads, entire dataset	Linear model	Total reads ~ Type	Lesion vs swab	11920295	8016308	1.487	0.147	KAK_alphadiversity_family.R
Blast outputs, virome	Linear mixed effects	Abundance ~ Health.status+(1|Individual)	Diseased vs healthy	1432.15	1160.05	1.235	0.229	KAK_alphadiversity_family.R
Blast outputs, virome	Linear mixed effects	Abundance ~ Type + (1 | Individual)	Lesion vs swab	-717.414	327.696	-2.189	0.07169	KAK_alphadiversity_family.R
Blast outputs, virome	Poisson generalized linear mixed effects	Richness2 ~ Health.status+(1|Individual)	Diseased vs healthy	0.4355	0.1639	2.658	0.00787	KAK_alphadiversity_family.R
Blast outputs, virome	Poisson generalized linear mixed effects	Richness2 ~ Type+(1|Individual)	Lesion vs swab	-0.2989	0.1454	-2.056	0.0398	KAK_alphadiversity_family.R
Blast outputs, virome	PERMANOVA	library_bray ~ Health.status	Diseased vs healthy	0.7616	0.06896	2.3702	0.0132	KAK_alphadiversity_family.R
Blast outputs, virome	PERMANOVA	library_bray ~ Type	Lesion vs swab	0.2821	0.02555	0.839	0.5982	KAK_alphadiversity_family.R
Ccmetagen output, whole infectome	Linear mixed effects	Abundance ~ Health.status+(1|Individual)	Diseased vs healthy	-4181.33	6425.17	-0.651	0.5565	KAK_alphadiversity_family_ccmetagen.R
Ccmetagen output, whole infectome	Linear mixed effects	Abundance ~ Type + (1 | Individual)	Lesion vs swab	-9241.53	2951.21	-3.131	0.00402	KAK_alphadiversity_family_ccmetagen.R
Ccmetagen output, whole infectome	Poisson generalized linear mixed effects	Richness2 ~ Health.status+(1|Individual)	Diseased vs healthy	0.3729	0.12115	3.078	0.00208	KAK_alphadiversity_family_ccmetagen.R
Ccmetagen output, whole infectome	Poisson generalized linear mixed effects	Richness2 ~ Type+(1|Individual)	Lesion vs swab	-0.12751	0.06518	-1.956	0.0504	KAK_alphadiversity_family_ccmetagen.R
Ccmetagen output, whole infectome	PERMANOVA	library_bray ~ Health.status	Diseased vs healthy	1.2361	0.09907	3.5822	9.999e-05	KAK_alphadiversity_family_ccmetagen.R
Ccmetagen output, whole infectome	PERMANOVA	library_bray ~ Type	Lesion vs swab	0.8392	0.06726	2.3074	0.006799	KAK_alphadiversity_family_ccmetagen.R
gnd sequence types, E. coli	Linear mixed effects	gST258_abundance ~ Health.status+(1|Individual)	Diseased vs healthy	-185.88	87.28	-2.13	0.04	KAK_alphadiversity_Ecoli_alleles.R
gnd sequence types, E. coli	Linear mixed effects	gST258_abundance ~ Type + (1 | Individual)	Lesion vs swab	-253.6	92.29	-2.748	0.01105	KAK_alphadiversity_Ecoli_alleles.R
Kma/resfinder/pointfinder output, E faecalis	Linear mixed effects	gyrA_abundance ~ Health.status+(1|Individual)	Diseased vs healthy	-17.831	11.23	-1.588	0.1237	KAK_alphadiversity_resistome_Efaecalis.R
Kma/resfinder/pointfinder output, E faecalis	Linear mixed effects	gyrA_abundance ~ Type + (1 | Individual)	Lesion vs swab	-32.78	11.7	-2.801	0.00965	KAK_alphadiversity_resistome_Efaecalis.R
Kma/resfinder/pointfinder output, E faecalis	Linear mixed effects	parC_abundance ~ Health.status+(1|Individual)	Diseased vs healthy	-5.407	2.325	-2.325	0.02774	KAK_alphadiversity_resistome_Efaecalis.R
Kma/resfinder/pointfinder output, E faecalis	Linear mixed effects	parC_abundance ~ Type + (1 | Individual)	Lesion vs swab	-7.791	2.191	-3.556	0.001794	KAK_alphadiversity_resistome_Efaecalis.R
Kma/resfinder/pointfinder output, E faecalis	Linear mixed effects	lsa.A_abundance ~ Health.status+(1|Individual)	Diseased vs healthy	-6.547	4.175	-1.568	0.1283	KAK_alphadiversity_resistome_Efaecalis.R
Kma/resfinder/pointfinder output, E faecalis	Linear mixed effects	lsa.A_abundance ~ Type + (1 | Individual)	Lesion vs swab	-10.494	3.981	-2.636	0.01513	KAK_alphadiversity_resistome_Efaecalis.R
