## Supplementary for "Evidence for a role of extraintestinal pathogenic *Escherichia coli, Enterococcus faecalis* and *Streptococcus gallolyticus* in the aetiology of exudative cloacitis in the critically endangered kākāpō (*Strigops habroptilus*)": Supplementary_table_2_infectome_DESeq2_output.csv

	baseMean	log2FoldChange	lfcSE	stat	pvalue	padj	Found in over half of diseased libraries?
Lambdavirus	324.2826479	-29.10833963	2.93018902	-9.933946045	2.96E-23	2.78E-21	N
Collybia	100.2856403	-27.55212882	2.930397417	-9.40218165	5.34E-21	3.00E-19	N
Unclassified Aerococcaceae	78.27698315	-27.20591043	2.930482198	-9.283765808	1.64E-20	7.66E-19	N
Klebsiella	49.93887173	-26.58187941	2.930701343	-9.070142706	1.19E-19	4.01E-18	N
Unclassified Babesiidae	47.28036257	-26.52425631	2.930735161	-9.050376391	1.42E-19	4.01E-18	N
Asplenium	28.09442897	-25.80567905	2.931169971	-8.803883536	1.32E-18	3.23E-17	N
Caldimonas	25.00664814	-25.65557853	2.931303601	-8.752276126	2.09E-18	4.21E-17	N
Muvirus	25.01331888	-25.65423416	2.931303586	-8.751817549	2.10E-18	4.21E-17	N
Phanerobia	22.0055148	-25.47973767	2.931466133	-8.691806938	3.57E-18	5.63E-17	N
Unclassified Cordycipitaceae	19.95986314	-25.31198856	2.931607047	-8.634168274	5.92E-18	8.75E-17	N
Parablechnum	19.25695727	-25.2550052	2.931660553	-8.614573464	7.02E-18	9.86E-17	N
Unclassified Veillonellaceae	19.78468616	-25.23198645	2.931619792	-8.606841351	7.51E-18	9.99E-17	N
Gardnerella	18.16234618	-25.21946896	2.931755292	-8.602173936	7.82E-18	9.99E-17	N
Unclassified Planctomycetaceae	14.61748621	-24.92258188	2.932154904	-8.499749396	1.90E-17	2.15E-16	N
Unclassified Nostocaceae	14.27407522	-24.89170389	2.932205399	-8.489072388	2.08E-17	2.15E-16	N
Unclassified Sporocadaceae	14.27407522	-24.89170389	2.932205399	-8.489072388	2.08E-17	2.15E-16	N
Neobodo	14.23863279	-24.89083624	2.932208407	-8.488767776	2.09E-17	2.15E-16	N
Dechloromonas	14.24762027	-24.88175226	2.932209814	-8.485665704	2.14E-17	2.15E-16	N
Hydnochaete	11.09752705	-24.54680091	2.932804867	-8.369735464	5.77E-17	5.07E-16	N
Unclassified Hymenochaetaceae	11.09752705	-24.54680091	2.932804867	-8.369735464	5.77E-17	5.07E-16	N
Lautropia	9.066012536	-24.26380392	2.933404957	-8.271549367	1.32E-16	9.53E-16	N
Unclassified Caulobacteraceae	9.066012536	-24.26380392	2.933404957	-8.271549367	1.32E-16	9.53E-16	N
Unclassified Prevotellaceae	9.066012536	-24.26380392	2.933404957	-8.271549367	1.32E-16	9.53E-16	N
Coprinopsis	9.066012536	-24.26380392	2.933404957	-8.271549367	1.32E-16	9.53E-16	N
Daejeonia	8.687159109	-24.21888365	2.933543804	-8.255845242	1.51E-16	1.03E-15	N
Wolfiporia	8.687159109	-24.21888365	2.933543804	-8.255845242	1.51E-16	1.03E-15	N
Unclassified Planctomycetales	7.464214234	-23.98535798	2.93410134	-8.174686285	2.97E-16	1.89E-15	N
Proteus	6.649253588	-23.85479171	2.934589253	-8.12883496	4.33E-16	2.39E-15	N
Peptostreptococcus	6.649253588	-23.85479171	2.934589253	-8.12883496	4.33E-16	2.39E-15	N
Picea	6.649253588	-23.85479171	2.934589253	-8.12883496	4.33E-16	2.39E-15	N
Unclassified Bacilli	6.649253588	-23.85479171	2.934589253	-8.12883496	4.33E-16	2.39E-15	N
Unclassified Rhabditida	6.649253588	-23.85479171	2.934589253	-8.12883496	4.33E-16	2.39E-15	N
Unclassified Chroococcidiopsidaceae	4.343579554	-23.27699921	2.936918701	-7.925653239	2.27E-15	9.96E-15	N
Gahnia	4.343579554	-23.27699921	2.936918701	-7.925653239	2.27E-15	9.96E-15	N
Boeremia	4.343579554	-23.27699921	2.936918701	-7.925653239	2.27E-15	9.96E-15	N
Unclassified Herpotrichiellaceae	4.343579554	-23.27699921	2.936918701	-7.925653239	2.27E-15	9.96E-15	N
Unclassified Eurotatoria	4.343579554	-23.27699921	2.936918701	-7.925653239	2.27E-15	9.96E-15	N
Unclassified Streptophyta	4.343579554	-23.27699921	2.936918701	-7.925653239	2.27E-15	9.96E-15	N
Unclassified Neisseriales	11.8368711	-23.22771356	2.932636083	-7.92042139	2.37E-15	1.02E-14	N
Abiotrophia	3.120634679	-22.83512865	2.93951569	-7.76833025	7.95E-15	2.76E-14	N
Unclassified Davalliaceae	3.120634679	-22.83512865	2.93951569	-7.76833025	7.95E-15	2.76E-14	N
Lunasporangiospora	3.120634679	-22.83512865	2.93951569	-7.76833025	7.95E-15	2.76E-14	N
Geomyces	3.120634679	-22.83512865	2.93951569	-7.76833025	7.95E-15	2.76E-14	N
Unclassified Rhizopodaceae	3.120634679	-22.83512865	2.93951569	-7.76833025	7.95E-15	2.76E-14	N
Oesophagostomum	3.120634679	-22.83512865	2.93951569	-7.76833025	7.95E-15	2.76E-14	N
Unclassified Myriangiales	3.120634679	-22.83512865	2.93951569	-7.76833025	7.95E-15	2.76E-14	N
Unclassified Physariida	2.770858566	-22.66839093	2.940438121	-7.709188221	1.27E-14	3.95E-14	N
Unclassified Verrucomicrobiota	2.770858566	-22.66839093	2.940438121	-7.709188221	1.27E-14	3.95E-14	N
Escherichia	111422.2766	-5.793601834	1.067062976	-5.429484448	5.65E-08	1.15E-07	Y
Enterococcus	34899.38248	-7.123776242	1.330719909	-5.353325064	8.64E-08	1.75E-07	Y
Clitocybe	493.811815	-10.9410023	2.612015674	-4.188720002	2.81E-05	5.63E-05	N
Streptococcus	4904.83595	-4.075249284	1.123979501	-3.625732748	0.000288143	0.000570199	Y
Corynebacterium	3670.742546	-1.967809682	0.691997266	-2.843666843	0.004459765	0.008467527	Y
Cooperia	12.79945554	-5.138518166	2.602930585	-1.974128006	0.04836719	0.090607868	N
